# Comprehensive machine-learning-based analysis of microRNA-target interactions reveals variable transferability of interaction rules across species

**DOI:** 10.1101/2021.03.28.437385

**Authors:** Gilad Ben Or, Isana Veksler-Lublinsky

## Abstract

**Background:** MicroRNAs (miRNAs) are small non-coding RNAs that regulate gene expression post-transcriptionally via base-pairing with complementary sequences on messenger RNAs (mRNAs). Due to the technical challenges involved in the application of high-throughput experimental methods, datasets of direct bona-fide miRNA targets exist only for a few model organisms. Machine learning (ML) based target prediction methods were successfully trained and tested on some of these datasets. There is a need to further apply the trained models to organisms where experimental training data is unavailable. However, it is largely unknown how the features of miRNA-target interactions evolve and whether there are features that have been fixed during evolution, questioning the general applicability of these ML methods across species.

**Results:** In this paper, we examined the evolution of miRNA-target interaction rules and used data science and ML approaches to investigate whether these rules are transferable between species. We analyzed eight datasets of direct miRNA-target interactions in four organisms (human, mouse, worm, cattle). Using ML classifiers, we achieved high accuracy for intra-dataset classification and found that the most influential features of all datasets significantly overlap. To explore the relationships between datasets we measured the divergence of their miRNA seed sequences and evaluated the performance of cross-datasets classification. We showed that both measures coincide with the evolutionary distance of the compared organisms.

**Conclusions:** Our results indicate that the transferability of miRNA-targeting rules between organisms depends on several factors, the most associated factors being the composition of seed families and evolutionary distance. Furthermore, our feature importance results suggest that some miRNA-target features have been evolving while some have been fixed during evolution. Our study lays the foundation for the future developments of target prediction tools that could be applied to “non-model” organisms for which minimal experimental data is available.

Availability and implementation The code is freely available at https://github.com/gbenor/TPVOD
