## Supplementary File S4 for "Comprehensive machine-learning-based analysis of microRNA-target interactions reveals variable transferability of interaction rules across species"

### Sheet: Sheet1
Category	Feature name	Definition	Source	Notes
Seed match	Seed match type (13)
	Seed_match_compact_interactions_all	number of interactions in nt1-8	This paper
	Seed_match_compact_GU_all	number of GU in nt1-8	This paper
	Seed_match_compact_interactions_2_7	number of interactions in nt2-7	This paper
	Seed_match_compact_GU_2_7	number of GU in nt2-7	This paper
	Seed_match_compact_interactions_3_8	number of interactions in nt3-8	This paper
	Seed_match_compact_GU_3_8	number of GU in nt3-8	This paper
	Seed_match_compact_A	is the seed start with A	This paper
	Seed_match_compact_start	index of the first match	This paper
	Seed_match_compact_mismatch_left	number of mismatch before the first match	This paper
	Seed_match_compact_mismatch_right	number of mismatch after the last match	This paper
	Seed_match_compact_mismatch_inner	number of mismatch inside the seed	This paper
	Seed_match_compact_bulge_target	number of bulges in mRNA side	This paper
	Seed_match_compact_bulge_mirna	number of bulges in miRNA side	This paper
Sequence compostion	miRNA pairing (20)
	miRNA_match_position1	miRNA::mRNA match type at postion 1	DeepMirTar	match type including 'AU', 'GU', 'GC', 'mismatch', 'bulge_nt' and 'bulge'
	miRNA_match_position2	miRNA::mRNA match type at postion 2	DeepMirTar	match type including 'AU', 'GU', 'GC', 'mismatch', 'bulge_nt' and 'bulge'
	miRNA_match_position3	miRNA::mRNA match type at postion 3	DeepMirTar	match type including 'AU', 'GU', 'GC', 'mismatch', 'bulge_nt' and 'bulge'
	miRNA_match_position4	miRNA::mRNA match type at postion 4	DeepMirTar	match type including 'AU', 'GU', 'GC', 'mismatch', 'bulge_nt' and 'bulge'
	miRNA_match_position5	miRNA::mRNA match type at postion 5	DeepMirTar	match type including 'AU', 'GU', 'GC', 'mismatch', 'bulge_nt' and 'bulge'
	miRNA_match_position6	miRNA::mRNA match type at postion 6	DeepMirTar	match type including 'AU', 'GU', 'GC', 'mismatch', 'bulge_nt' and 'bulge'
	miRNA_match_position7	miRNA::mRNA match type at postion 7	DeepMirTar	match type including 'AU', 'GU', 'GC', 'mismatch', 'bulge_nt' and 'bulge'
	miRNA_match_position8	miRNA::mRNA match type at postion 8	DeepMirTar	match type including 'AU', 'GU', 'GC', 'mismatch', 'bulge_nt' and 'bulge'
	miRNA_match_position9	miRNA::mRNA match type at postion 9	DeepMirTar	match type including 'AU', 'GU', 'GC', 'mismatch', 'bulge_nt' and 'bulge'
	miRNA_match_position10	miRNA::mRNA match type at postion 10	DeepMirTar	match type including 'AU', 'GU', 'GC', 'mismatch', 'bulge_nt' and 'bulge'
	miRNA_match_position11	miRNA::mRNA match type at postion 11	DeepMirTar	match type including 'AU', 'GU', 'GC', 'mismatch', 'bulge_nt' and 'bulge'
	miRNA_match_position12	miRNA::mRNA match type at postion 12	DeepMirTar	match type including 'AU', 'GU', 'GC', 'mismatch', 'bulge_nt' and 'bulge'
	miRNA_match_position13	miRNA::mRNA match type at postion 13	DeepMirTar	match type including 'AU', 'GU', 'GC', 'mismatch', 'bulge_nt' and 'bulge'
	miRNA_match_position14	miRNA::mRNA match type at postion 14	DeepMirTar	match type including 'AU', 'GU', 'GC', 'mismatch', 'bulge_nt' and 'bulge'
	miRNA_match_position15	miRNA::mRNA match type at postion 15	DeepMirTar	match type including 'AU', 'GU', 'GC', 'mismatch', 'bulge_nt' and 'bulge'
	miRNA_match_position16	miRNA::mRNA match type at postion 16	DeepMirTar	match type including 'AU', 'GU', 'GC', 'mismatch', 'bulge_nt' and 'bulge'
	miRNA_match_position17	miRNA::mRNA match type at postion 17	DeepMirTar	match type including 'AU', 'GU', 'GC', 'mismatch', 'bulge_nt' and 'bulge'
	miRNA_match_position18	miRNA::mRNA match type at postion 18	DeepMirTar	match type including 'AU', 'GU', 'GC', 'mismatch', 'bulge_nt' and 'bulge'
	miRNA_match_position19	miRNA::mRNA match type at postion 19	DeepMirTar	match type including 'AU', 'GU', 'GC', 'mismatch', 'bulge_nt' and 'bulge'
	miRNA_match_position20	miRNA::mRNA match type at postion 20	DeepMirTar	match type including 'AU', 'GU', 'GC', 'mismatch', 'bulge_nt' and 'bulge'
	miRNA pairing count (18)
	Seed_GC	number of GC in seed region	DeepMirTar
	Seed_AU	number of AU in seed region	DeepMirTar
	Seed_GU	number of GU in seed region	DeepMirTar
	Seed_mismatch	number of mismatch in seed region	DeepMirTar
	Seed_bulge	number of bulge in seed region	DeepMirTar
	Seed_bulge_nt	number of bulge_nt in seed region	DeepMirTar
	Total_GC	number of GC in miRNA::mRNA duplex region	DeepMirTar
	Total_AU	number of AU in miRNA::mRNA duplex region	DeepMirTar
	Total_GU	number of GU in miRNA::mRNA duplex region	DeepMirTar
	Total_mismatch	number of mismatch in total miRNA::mRNA duplex region	DeepMirTar
	Total_bulge	number of bulge in total miRNA::mRNA duplex region	DeepMirTar
	Total_bulge_nt	number of bulge_nt in total miRNA::mRNA duplex region	DeepMirTar
	X3p_GC	number of GC in 3' seed region	DeepMirTar
	X3p_AU	number of AU in 3' seed region	DeepMirTar
	X3p_GU	number of GU in 3' seed region	DeepMirTar
	X3p_mismatch	number of mismatch in 3' seed region	DeepMirTar
	X3p_bulge	number of bulge in 3' seed region	DeepMirTar
	X3p_bulge_nt	number of bulge_nt in 3' seed region	DeepMirTar
	Composition (60)
	Target_A_comp	the ratio of A in the target sequence	DeepMirTar
	Target_U_comp	the ratio of U in the target sequence	DeepMirTar
	Target_G_comp	the ratio of G in the target sequence	DeepMirTar
	Target_C_comp	the ratio of C in the target sequence	DeepMirTar
	Target_AA_comp	the ratio of 2 mer AA of all the 2 mer in the target sequence	DeepMirTar
	Target_AU_comp	the ratio of 2 mer AU of all the 2 mer in the target sequence	DeepMirTar
	Target_AG_comp	the ratio of 2 mer AG of all the 2 mer in the target sequence	DeepMirTar
	Target_AC_comp	the ratio of 2 mer AC of all the 2 mer in the target sequence	DeepMirTar
	Target_UA_comp	the ratio of 2 mer UA of all the 2 mer in the target sequence	DeepMirTar
	Target_UU_comp	the ratio of 2 mer UU of all the 2 mer in the target sequence	DeepMirTar
	Target_UG_comp	the ratio of 2 mer UG of all the 2 mer in the target sequence	DeepMirTar
	Target_UC_comp	the ratio of 2 mer UC of all the 2 mer in the target sequence	DeepMirTar
	Target_GA_comp	the ratio of 2 mer GA of all the 2 mer in the target sequence	DeepMirTar
	Target_GU_comp	the ratio of 2 mer GU of all the 2 mer in the target sequence	DeepMirTar
	Target_GG_comp	the ratio of 2 mer GG of all the 2 mer in the target sequence	DeepMirTar
	Target_GC_comp	the ratio of 2 mer GC of all the 2 mer in the target sequence	DeepMirTar
	Target_CA_comp	the ratio of 2 mer CA of all the 2 mer in the target sequence	DeepMirTar
	Target_CU_comp	the ratio of 2 mer CU of all the 2 mer in the target sequence	DeepMirTar
	Target_CG_comp	the ratio of 2 mer CG of all the 2 mer in the target sequence	DeepMirTar
	Target_CC_comp	the ratio of 2 mer CC of all the 2 mer in the target sequence	DeepMirTar
	Up_A_comp	the ratio of A in the target's up flanking (70nt) sequence	DeepMirTar
	Up_U_comp	the ratio of U in the target's up flanking (70nt) sequence	DeepMirTar
	Up_G_comp	the ratio of G in the target's up flanking (70nt) sequence	DeepMirTar
	Up_C_comp	the ratio of C in the target's up flanking (70nt) sequence	DeepMirTar
	Up_AA_comp	the ratio of 2 mer AA of all the 2 mer in the target's up flanking (70nt) sequence	DeepMirTar
	Up_AU_comp	the ratio of 2 mer AU of all the 2 mer in the target's up flanking (70nt) sequence	DeepMirTar
	Up_AG_comp	the ratio of 2 mer AG of all the 2 mer in the target's up flanking (70nt) sequence	DeepMirTar
	Up_AC_comp	the ratio of 2 mer AC of all the 2 mer in the target's up flanking (70nt) sequence	DeepMirTar
	Up_UA_comp	the ratio of 2 mer UA of all the 2 mer in the target's up flanking (70nt) sequence	DeepMirTar
	Up_UU_comp	the ratio of 2 mer UU of all the 2 mer in the target's up flanking (70nt) sequence	DeepMirTar
	Up_UG_comp	the ratio of 2 mer UG of all the 2 mer in the target's up flanking (70nt) sequence	DeepMirTar
	Up_UC_comp	the ratio of 2 mer UC of all the 2 mer in the target's up flanking (70nt) sequence	DeepMirTar
	Up_GA_comp	the ratio of 2 mer GA of all the 2 mer in the target's up flanking (70nt) sequence	DeepMirTar
	Up_GU_comp	the ratio of 2 mer GU of all the 2 mer in the target's up flanking (70nt) sequence	DeepMirTar
	Up_GG_comp	the ratio of 2 mer GG of all the 2 mer in the target's up flanking (70nt) sequence	DeepMirTar
	Up_GC_comp	the ratio of 2 mer GC of all the 2 mer in the target's up flanking (70nt) sequence	DeepMirTar
	Up_CA_comp	the ratio of 2 mer CA of all the 2 mer in the target's up flanking (70nt) sequence	DeepMirTar
	Up_CU_comp	the ratio of 2 mer CU of all the 2 mer in the target's up flanking (70nt) sequence	DeepMirTar
	Up_CG_comp	the ratio of 2 mer CG of all the 2 mer in the target's up flanking (70nt) sequence	DeepMirTar
	Up_CC_comp	the ratio of 2 mer CC of all the 2 mer in the target's up flanking (70nt) sequence	DeepMirTar
	Down_A_comp	the ratio of A in the target's down flanking (70nt) sequence	DeepMirTar
	Down_U_comp	the ratio of U in the target's down flanking (70nt) sequence	DeepMirTar
	Down_G_comp	the ratio of G in the target's down flanking (70nt) sequence	DeepMirTar
	Down_C_comp	the ratio of C in the target's down flanking (70nt) sequence	DeepMirTar
	Down_AA_comp	the ratio of 2 mer AA of all the 2 mer in the target's down flanking (70nt) sequence	DeepMirTar
	Down_AU_comp	the ratio of 2 mer AU of all the 2 mer in the target's down flanking (70nt) sequence	DeepMirTar
	Down_AG_comp	the ratio of 2 mer AG of all the 2 mer in the target's down flanking (70nt) sequence	DeepMirTar
	Down_AC_comp	the ratio of 2 mer AC of all the 2 mer in the target's down flanking (70nt) sequence	DeepMirTar
	Down_UA_comp	the ratio of 2 mer UA of all the 2 mer in the target's down flanking (70nt) sequence	DeepMirTar
	Down_UU_comp	the ratio of 2 mer UU of all the 2 mer in the target's down flanking (70nt) sequence	DeepMirTar
	Down_UG_comp	the ratio of 2 mer UG of all the 2 mer in the target's down flanking (70nt) sequence	DeepMirTar
	Down_UC_comp	the ratio of 2 mer UC of all the 2 mer in the target's down flanking (70nt) sequence	DeepMirTar
	Down_GA_comp	the ratio of 2 mer GA of all the 2 mer in the target's down flanking (70nt) sequence	DeepMirTar
	Down_GU_comp	the ratio of 2 mer GU of all the 2 mer in the target's down flanking (70nt) sequence	DeepMirTar
	Down_GG_comp	the ratio of 2 mer GG of all the 2 mer in the target's down flanking (70nt) sequence	DeepMirTar
	Down_GC_comp	the ratio of 2 mer GC of all the 2 mer in the target's down flanking (70nt) sequence	DeepMirTar
	Down_CA_comp	the ratio of 2 mer CA of all the 2 mer in the target's down flanking (70nt) sequence	DeepMirTar
	Down_CU_comp	the ratio of 2 mer CU of all the 2 mer in the target's down flanking (70nt) sequence	DeepMirTar
	Down_CG_comp	the ratio of 2 mer CG of all the 2 mer in the target's down flanking (70nt) sequence	DeepMirTar
	Down_CC_comp	the ratio of 2 mer CC of all the 2 mer in the target's down flanking (70nt) sequence	DeepMirTar
Energy	Energy (7)
	MEF_Duplex	the minimum free energy of miRNA::mRNA duplex at the seed (p2-p8) region	DeepMirTar
	MEF_Seed	the minimum free energy of mRNA at the sequence region corresponding to miRNA p2-p8	DeepMirTar
	MEF_3p	the minimum free energy of mRNA at the sequence region corresponding to miRNA p9-end	DeepMirTar
	MEF_local_target	the minimum free energy of 100 nts window surrounding the mRNA target site	DeepMirTar
	MEF_local_target_normalized	the minimum free energy of 100 nts window surrounding the mRNA target site normalized by the length of the sequence	DeepMirTar
	MEF_cons_local_target	the minimum free energy of 100 nts window surrounding the mRNA target site with the target site base constrained to be unpaired	DeepMirTar
	MEF_cons_local_target_normalized	the minimum free energy of 100 nts window surrounding the mRNA target site with the target site base constrained to be unpaired normalized by the length of the sequence	DeepMirTar
Accessibility	Accessibility (370)
	Acc_P%s_#sth	%s=1~37; #s=1:10	DeepMirTar
Distance	Distance (2)
	Dist_to_end		DeepMirTar
	Dist_to_start
			DeepMirTar
			DeepMirTar
